# Genome-wide epigenomic stress response in the European sea bass (*Dicentrarchus labrax*, L.)

**DOI:** 10.1101/2020.06.19.160812

**Authors:** M.V. Krick, E. Desmarais, A. Samaras, E. Gueret, A. Dimitroglou, M. Pavlidis, C.S. Tsigenopoulos, B. Guinand

## Abstract

**Background:** While the stress response inspired genome-wide epigenetic studies in vertebrate models, it remains mostly ignored in fish. We modified the epiGBS (epiGenotyping By sequencing) technique to explore changes in genome-wide cytosine methylation to a repeated acute stress challenge in the nucleated red blood cells (RBCs) of the European sea bass (*Dicentrarchus labrax*). This species is widely studied in both the natural and farmed environments, including issues regarding health and welfare.

**Results:** We retrieved 501,108,033 sequencing reads after trimming, with a mean mapping efficiency of 73.0% (unique best hits). Fifty-seven differentially methylated cytosines (DMCs) close to 51 distinct stress-related genes distributed on 17 of 24 linkage groups (LGs) were detected between RBCs of pre- and post-stress individuals. Literature surveys indicated that thirty-eight of these genes were previously reported as differentially expressed in the brain of zebrafish, most of them involved in stress coping differences. DMC-related genes associated to the Brain Derived Neurotrophic Factor, a protein that favors stress adaptation and fear memory, are especially relevant.

**Conclusion:** We provide an improved epiGBS protocol with increased multiplexing and sequencing capacities that offer new opportunities to improve data acquisition and to investigate important biological processes at a genome-wide level, such as the stress response. Minimally invasive RBCs deserve more attention to investigate the epigenetic response to stress without sacrificing fish.
