## Additional File 3 for "Genome-wide epigenomic stress response in the European sea bass (*Dicentrarchus labrax*, L.)"

### Sheet: description
			SEARCH THEMES
LG	DMC-related gene	transcriptomic study	blood	stress	immunity	hormones	brain	glucose	behavior	others	Description	References	doi or PMID identifier
LG1A	FOXJ3	(W - brain)		X			X		X		The forkhead box J3 (FOXJ3) gene associated to three hypomethylated marks in sea bass has been shown to be implied in rheumatoid arthritis in human (Ban et al. 2013) which is a symptom associated to the stress response for a while (e.g. Selye 1951; Cutolo and Straub 2006).	Ban JY, Park HJ, Kim SK et al. 2013. Mol Med Rep. 8(4):1235-1241 / Selye H. 1951. Am J Med. 10(5): 549‐555 / Cutolo M, Straub RH 2006. Neuroimmunomodulation 13(5-6): 277-282.	doi:N310.3892/mmr.2013.1623 doi:10.1016/0002-9343(51)90327-0 doi:10.1159/000104855
LG3	ABLIM2	(W- brain )		X			X		X		ABLIM proteins are zinc-finger LIM-kinase proteins that have a role in axone guidance and path finding as largely demonstrated in C. elegans (e.g. DeMarco and Lundquist 2010), but also in human cell lines (Hassanlou et al. 2017). They acts and binds on actin to modify the cytoskeleton of neurons, but also other cell types. In neurons, one interaction with GLI proteins (see below) is recognized (S…	Demarco RS, Lundquist EA. 2010. PLoS Genet. 6(11):e1001215 / Hassanlou M, Soltani BM, Mowla SJ. 2017. J Mol Neurosci. 63(2):254-266 / Schneider P, Bayo-Fina JM, Singh R, et al. 2015. Nat Commun. 6: 8023 / Spencer JL, Waters EM, Milner TA, McEwen BS. 2008. Neuroscience. 155(4): 1106-1119 / Dong Q, Ji YS, Cai C, Chen ZY. 2012. J Biol Chem. 287(50): 41720-41731 / Koh JY, Lim JS, Byun HR, Yoo MH. 201…	doi:10.1371/journal.pgen.1001215 doi:10.1007/s12031-017-0954-5 doi:10.1038/ncomms9023 doi:10.1016/j.neuroscience.2008.05.049 doi:10.1074/jbc.M112.405415 doi:10.1186/s13041-014-0064-z doi:10.1038/s41559-018-0682-4
LG4	CELA3b		X					X			Loss-of-function mutations at the chymotrypsin-like elastase family member 2b and 3b (CELA2b and CELA3b) gene were found to affect plasma insulin, insulin sensitivity and platelet activation in human (Esteghamat et al. 2019).	Esteghamat F, Broughton JS, Smith E, et al. Nat Genet. 2019. 51(8): 1233-1243.	doi:10.1038/s41588-019-0470-3
LG4	NCBP2	(R - brain) (W - brain)		X			X		X	X	The protein encoded by the NCBP2 (nuclear cap binding protein 2) gene is essential to protect cellular RNA polymerase II transcripts from degradation and to guide them through the sequence of steps leading from transcription to translation. As the cellular response to environmental challenges requires immediate and precise regulation of transcriptional programs, differences in cytosine methylatio…	Singh MD, Jensen M, Lasser M, et al. PLoS Genet. 16(2): e1008590.	doi:10.1371/journal.pgen.1008590
LG5	CILP1	( R - brain) (AP - muscle)		X			X	(X)	X		Apart from being reported by (R) and (W), the cartilage intermediate layer protein-1 (CILP-1) gene is known to be implied in cartilage production. We reported the best BLAST hit in this study ,but note that the CILP-2 gene was recently shown to be involved in glucose metabolism and to respond to/to be a potential marker of metabolism impairments (Wu et al. 2019). CILP2 was found mentioned in some…	Wu T, Zhang Q, Wu S et al. 2019. J Mol Cell Biol. 11(12): 1083-1094	doi:10.1093/jmcb/mjz016
LG5	GRTP1a				X		X				The growth hormone regulated TBC protein 1 (GRTP1) gene is regulated by the growth hormone (Lu et al. 2001), and a GWAS study indicated a relationship with body weight in the large yellow croaker, Larimichthys crocea (Wan et al. 2018). GTPR1 has also been shown to be a Th2 inducible gene (Sasaki et al. 2013) and expressed in B lymphocytes that mediate the humoral activity (Ruiz-Lafuente et al. 20…	Lu C, Kasik J, Stephan DA et al. 2001. Endocrinology 142(10):4568-4571. / Wan L, Dong L, Xiao S, Han Z, Wang X, Wang Z. 2018. J Genet. 97(4): 887-895 / Sasaki T, Onodera A, Hosokawa H, et al. 2013.PLoS ONE 8(6): e66468 / Ruiz-Lafuente N, Muro M, Minguela A et al. 2018. Biochem Biophys Rep. 16: 56-61	doi:10.1210/endo.142.10.8527 PMID:30262700 doi:10.1371/journal.pone.0066468 doi:10.1016/j.bbrep.2018.09.007
LG6	GDPGP1			X	X		X	X			Gdp-d-glucose phosphorylase 1-like (GDPGP1) is a stress-related metabolic enzyme that affects glycogen metabolism in neurons in the nematode Caenorhabditis elegans and promotes neuron survival (Singhal et al. 2020; Schulz et al. 2020). Translation of its activity in quality control of nucleoside diphosphate sugar glycosylation to mammals and other vertebrates have been supposed for years (Adler e…	Singhal NS, Lee EM, Ma DK. 2020. J Cell Biol. 219(2): e202001006 / Schulz A, Sekine Y, Oyeyemi MJ, et al. 2020. J Cell Biol. 219(2): e201807127 / Adler LN, Gomez TA, Clarke SG, Linster CL. 2011. J Biol Chem. 286(24): 21511-21523.	doi:10.1083/jcb.202001006 doi:10.1083/jcb.201807127 doi:10.1074/jbc.M111.238774
LG6	GLG1	(W - brain) (GP - brain)		X		X	X		X		In the brain, the Golgi apparatus protein 1-like (GLG1) gene was shown to be activated by the norephinephrin pathway and to participate to the regulation of gonadotropin in the porcine pituitary (Li et al. 2020). Its expression is related to the expression of PTGFRN, also found in this study (Ahmed et al. 2017). Stress responsiveness studies, but we may also postulate normal regulation of GLG1a w…	Li X, Li H, Zhang D et al. 2020. J Endocrinol. 244(3): 459-471 / Ahmed K, LaPierre MP, Gasser E, et al. 2017. J Clin Invest. 127(3):1061-1074.	doi:10.1530/JOE-19-0331 doi:10.1172/JCI90031
LG6	KBTBD13		X		X						The Kelch repeat and BTB domain-containing protein 13-like (KBTBD13) gene that encompasses three hypomethylated DMCs in sea bass and – while very poorly studied – is first considered as involved in muscle contractility (de Winter et al. 2020), but also in the innate immunity system and implied in motor neuropathy in humans (Previtali et al. 2019). Such neuropathies are associated to several metab…	de Winter JM, Molenaar JP, Yuen M, et al. 2020. J Clin Invest. 130(2):754-767 / Previtali SC, Zhao E, Lazarevic D, et al. 2019. J Neurol Neurosurg Psychiatry 90(10):1171-1179 / Pi X, Xie L, Patterson C. 2018. Circ Res. 123(4): 477-494.	doi:10.1172/JCI124000 doi:10.1136/jnnp-2019-320717 doi:10.1161/CIRCRESAHA.118.313237
LG8	BTPF						X			X	The BTPF gene is a nucleosome remodelling factor. Nucleosome remodelling factors participate to a regulated and competitive interplay between chromatin-binding factors and nucleosomes that promote the establishment of features that dynamically control gene expression in response to environmental or developmental clues (Klemm et al. 2019). Nucleosome remodelling may control cytosine methylation, i…	Klemm S., Shipony Z, Greenleaf WJ. 2019. Nat Rev Genet. 20(4): 207–220 / Campbell RR, Wood MA. 2019. Nat Rev Neurosci. 20(3): 133-147 / Sun H, Damez-Werno DM, Scobie KN et al. 2015. Nat Med. 21(10): 1146–1153.	doi:10.1038/s41576-018-0089-8 doi:10.1038/s41583-019-0121-9 doi:10.1038/nm.3939
LG10	ADCY1b	(W - brain) (GP - brain)	X	X		X	X		X		This complements the main text: ADCY1 promotes the macrophage function (i.e. the non specific immune function) in snakeheads (Channa spp.) (Roy and Rai 2008). It has been reported in mammals that AC was also implied in the differentiation of erythroid cells with prostaglandins E1 and E2 consistently enhancing AC activity of erythroblasts on different stages of development (Setchenska 1990). It sh…	Roy B, Rai U. 2008. Gen Comp Endocrinol. 155(2): 298-306 / Setchenska MS. 1990. Acta Physiol Pharmacol Bulg. 16(2): 3-10 / Yao C, Hirata T, Soontrapa K et. al. 2013. Nat Commun. 4:1685 / Perry SF, Reid SD 1993. Fish Physiol Biochem. 11: 195-203 / Morrill AC, Wolfgang D, Levine MA et al. 1993. Life Sci. 53(23): 1719-1727 / Wolfgang D, Chen I, Wand GS.1994. Neuropsychopharmacology 11(3):187-193 / K…	doi:10.1016/j.ygcen.2007.05.008 PMID:2281799 doi:10.1038/ncomms2684 doi:10.1007/BF00004567 doi:10.1016/0024-3205(93)90158-y doi:10.1038/sj.npp.1380105 PMID:10783918 doi:10.1002/jnr.22119 doi:10.1016/0278-5846(92)90063-k doi:10.1016/j.biosystems.2010.02.001
LG10	PBX1b	(W - brain) (V - brain)	X	X		X	X		X		The pre-B-cell leukemia homeobox 1 (PBX1) gene is a transcription factor originally found as involved in lymphoblastic leukemia (Kamps et al. 1990). PBX1 was found differentially expressed in the brain of guppy during mate choice experiments (Bloch et al. 2018), and its expression in the brain was associated to locomotor and behavioral alterations in zebrafish (Gerlai et al. 2017). Its role in he…	Kamps MP, Murre C, Sun, X et al. 1990. Cell 60: 547-555 / Bloch NI, Corral-López A, Buechel SD et al. 2018. Nat Ecol Evol. 2(11): 1772-1781 / Gerlai R, Poshusta TL, Rampersad M et al. 2017. Behav Genet. 47(1): 125-139 / Cvejic A, Serbanovic-Canic J, Stemple DL et al. 2011. Haematologica. 96(2): 190-198 / Dassé E, Volpe G, Walton DS, et al. 2012. Blood Cancer J. 2(6):e76 / Kagawa N, Ogo A, Takahas…	doi:10.1016/0092-8674(90)90658-2 doi:10.1038/s41559-018-0682-4 doi:10.1007/s10519-016-9818-y doi:10.3324/haematol.2010.027698 doi:10.1038/bcj.2012.20 PMID:7913464 doi:10.1210/en.2004-1385 doi:10.1210/en.2006-0681 doi:10.15252/embj.201593725
LG11	MMRN2a		X				X		X		Multimerin-2 (MMRN2) is involved in vascular homeostasis (Pellicani et al. 2020), but also specific pathways of astrocyte development in brain whom impairment lead to cognitive disorders (Liang et al. 2020).	Pellicani R, Poletto E, Andreuzzi E et al. 2020. Matrix Biol. 87:11-25 / Liang Q, Su L, Zhang D et al. 2020. Proc Natl Acad Sci USA 117(17): 9413-9422.	doi:10.1016/j.matbio.2019.08.002 doi:10.1073/pnas.1922713117
LG12	FBXO33	(V - brain)			(X)		X		X		In GWAS, a second intergenic DMC related to the FBXO33 (F-box protein 33) gene has been found significantly related to activity levels and reactivity in mice (Sanchez-Mora et al. 2015), but also infighting contest in the Siamese fighting fish Betta splendens( ref. in captions of the this table). More generally, FBXO proteins are known to be involved in response to pathogens and immunity (Correa e…	Sánchez-Mora C, Ramos-Quiroga JA, Bosch R, et al. 2015. Neuropsychopharmacology 40(4): 915-926 / Correa RL, Bruckner FP, de Souza Cascardo R et al. 2013. Int J Mol Sci. 14(2): 4030–4049.	doi:10.1038/npp.2014.267 doi:10.3390/ijms14024030
LG12	SASH1A	(W - brain) (GP - brain)		X	X		X		X
LG14	CLDN4	(B - brain) (Wa - brain)	X		X				X	X	The claudin 4 (CLDN4) gene is known to participate to the regulation of blood pressure and acid-base homeostasis in kidney (Leiz and Schmidt-Ott 2019). The action of claudins in erythropoeisis has been reported in mammals (Thompson et al. 2010). It has been proposed that CLDN4 could also have a role in neuropathies leading to glucose metabolism impairments (diabetes; Gastoł et al. 2020).	Leiz J, Schmidt-Ott KM. 2019. Int J Mol Sci. 21(1):221 / Thompson PD, Tipney H, Brass A et al. 2010. PLoS One 5(9): e12667 / Gastoł J, Kapusta P, Polus A et al. 2020. Endocrine 68: 235-240.	doi:10.3390/ijms21010221 doi:10.1371/journal.pone.0012667 doi:10.1007/s12020-019-02172-9
LG14	COL4A5*	(W - brain) (GP - brain)		X			X		X
LG14	ROBO3	(W - brain) (GP - brain)		X	X		X		X		Zhang W. et al. (2018) showed one association of BTR30/TRIM39 (below) with the activity of the ROBO3 (also known as RIG1) gene which is involved in immunity (e.g. Loo and Gale 2011), notably against fish pathogens (e.g. Yong et al. 2017), but also indirectly in glycolysis and lactate metabolism when the immune response following stress is activated (Zhang W. et al. 2019). In zebrafish, Burgess et…	Zhang W, Jia P, Liu W et al. 2018. Fish Shellfish Immunol. 75:1-7 / Loo YM, Gale M. Jr. 2011. Immunity 34(5): 680-692 / Yong CY, Yeap SK, Omar AR et al. 2017.PeerJ 5: e3841 / Zhang W, Wang G, Xu ZG et al. 2019. Cell. 178(1):176-189.e15 / Burgess HA, Johnson SL, Granato M. 2009. Genes Brain Behav. 8(5):500-511 / Yergeau DA, Cornell CN, Parker SK et al. 2005. Dev Biol. 283(1): 97-112.	doi:10.1016/j.fsi.2018.01.039 doi:10.1016/j.immuni.2011.05.003 . doi:10.7717/peerj.3841 doi:10.1016/j.cell.2019.05.003 doi:10.1111/j.1601-183X.2009.00499.x doi:10.1016/j.ydbio.2005.04.006
LG14	TMEM132E		X						X		TMEM132E (transmembrane protein 132E) is associated to panic disorder susceptibility in human (Gregersen et al. 2014), then to sensibility to acute stress. One association with LRRTM4L2 on LG20 is known (see below).	Gregersen NO, Buttenschøn HN, Hedemand A et al. 2004. Psychiatr Genet. 24(1): 37-41.	doi:10.1097/YPG.0000000000000022
LG16	CSMD3a	(W - brain) (T - brain) (V - brain)		X			X		X		The CUB and Sushi multiple domains 3 (CSMD3) gene is related to psychiatric disorders in human with orthologs in zebarfish (Thyme et al. 2019). It is expressed in hippocampal neuron and act as a co-receptor of various proteins and implied in dendritic development (Mizukami et al. 2016). Its is however found in other epigenomic studies that did not regard blood or brain.	Thyme SB, Pieper LM, Li EH et al. 2019. Cell. 177(2):478‐491.e20 / Mizukami T, Kohno T, Hattori M. 2016. Neurosci Res. 110: 11-17.	doi:10.1016/j.cell.2019.01.048 doi:10.1016/j.neures.2016.03.003
LG16	FURIN	(R - brain) (W - brain)	X	X	X	X	X	X	X		This complements the main text: Apart from issue on mature of BDNF developed in the main text, furin cleavable activity (FURIN gene) is involved in glucose metabolism (control of glucose plasma level; e.g. Han et al. 2012; Fernandez et al. 2018), and in the metabolism of glycogen in brain astrocytes (Chen et al. 2015). It may modulate neurodegeneration due to impairments of some genes of the leuc…	Han J, Kim EH, Choi W et al. 2012. World J Gastroenterol. 18: 6420-25 / Fernandez C, Rysä J, Almgren P et al. 2018. J Intern Med. 284: 377-387 / Chen Y, Zhang J, Deng M. 2015. J Neurosci Res. 93:189-194 / Maksoud E, Liao EH, Haghighi AP. 2019. Cell Rep. 26(7): 1774-1786.e4 / Ojanen MJ, Turpeinen H, Cordova ZM et al. 2015. Infect Immun. 83:1431-42 / Zhao G, Yang W, Wu J et al. 2018. Arterioscler T…	doi:10.3748/wjg.v18.i44.6420 doi:10.1111/joim.12783 doi:10.1002/jnr.23455 doi:10.1016/j.celrep.2019.01.07 doi:10.1128/IAI.03135-14 doi:10.1161/ATVBAHA.118.311030 doi:10.1371/journal.pone.0168122 doi:10.1016/j.exer.2017.10.013 doi:10.1038/nature10405 doi:10.1007/s00439-015-1546-5 doi:10.14814/phy2.13952 doi:10.1371/journal.pone.0011438 doi:10.1189/jlb.2A0514-257RR doi:10.4049/jimmunol.1700808
LG16	SPIRE1b	(W - brain )		X			X		X		The Spir proteins are encoded by two genes (SPIRE1 [homolog] and SPIRE2) and nucleate actin filaments at vesicle membranes and facilitate intracellular transport processes. In mice, it has been found that SPIRE1 knockout males – but not females – have an altered fear learning phenotype compared to their littermates, and have a deficient memory of past fear events (Pleiser et al. 2014).	Pleiser S, Banchaabouchi MA, Samol-Wolf A et al. 2014. Eur J Cell Biol. 93(5-6): 225-237	doi:10.1016/j.ejcb.2013.11.001
LG16	TRMT11	(W - brain )		X			X		X
LG17	PLG		X	X		X	X		X		This complements the main text: PLG (plasminogen) has been shown to regulate the hematopoietic stress response (i.e. the production and differentiation of blood cells; Heissig et al. 2007). PLG might modulate the immune system during stress challenges (Baker et al. 2019). Loss of neuromotor performances are impaired in knock-out mice (Hoover-Ploh et al. 1999).	Heissig B, Lund LR, Akiyama H et al. 2007. Cell Stem Cell. 1(6): 658-670. / Baker SK, Chen ZL, Norris EH, Strickland S. 2019. J. Neuroinflammation. 16(1): 172 / Hoover-Plow J, Wang N, Ploplis V 1999. Growth Dev Aging. 63(1-2):13-32.	doi:10.1016/j.stem.2007.10.012 doi:10.1186/s12974-019-1560-y PMID:10885855
LG17	SLC22A2	(W - brain )		X	X	X	X	X	X		This complements the main text: Numerous studies on diabetes and others showed that the solute carrier family 22 member 2-like (SLC22A2; also known as OCT2) may participate to regulate the glucose metabolism (Maruthur et al. 2014) and control glycemia (e.g. Al-Eitan et al. 2019). Mechanisms are far to be precisely known and influence on blood lactate concentration suggests that gluconeogenesis mi…	Maruthur NM, Gribble MO, Bennett WL et al. 2014. Diabetes Care 37(3): 876-886 / Al-Eitan LN, Almomani BA, Nassar AM et al. 2019. J Pers Med. 9(1): 17 / Li Q, Liu F, Zheng TS et al. 2010. Acta Pharmacol Sin. 31(2):184-190 / Shim JM, Lee JS, Russell KE et al. 2017. Epigenomics. 9(4): 393-406 / Gründemann D, Liebich G, Kiefer N et al. 1999. Mol Pharmacol 56:1–10	doi:10.2337/dc13-1276 doi:10.3390/jpm9010017 doi:10.1038/aps.2009.189 doi:10.2217/epi-2016-0147 doi:10.1124/mol.56.1.1
LG17	RRM2	(R - brain) (W -brain) (AP - liver)		X			X		X		See main text - Section 3.5	-	-
LG20	BMP3	(W - brain )		X			X		X
LG20	FICD	(W - brain )		X			X		X
LG20	SART3	(W - brain )	X	X	X		X		X		The squamous cell carcinoma antigen recognized by T-cells 3 (SART3; also known as Tip110) gene is participating to the regulation of hematopoiesis (Liu et al. 2011; Liu and He 2016) and to the immune response by inducing cytotoxic T lymphocytes (Kaji et al. 2017).	Liu Y, Timani K, Mantel C et al. 2011. Blood 117(21): 5643-51 / Liu Y, He JJ. 2016. Curr Opin Hematol. 23(4): 325-30 / Kaji K, Mizukoshi E, Yamashita T et al. 2017. PLoS ONE 12(1): e0170291	doi:10.1182/blood-2010-12-325332 doi:10.1097/MOH.0000000000000246 doi:10.1371/journal.pone.0170291
LG20	LRRTM4L2		X				X		X		As other members of the LRRTM family, the leucine-rich repeat transmembrane neuronal protein 4 (LRRTM4L2) is known to be expressed in the brain and promote synapse development and plasticity (e.g. Linhoff et al. 2009; Roppongi et al. 2017). Association of LRRTM4L with bipolar disorders and behaviour is reported (Bhouri et al. 2018; Reichmann et al. 2020) as other members in this family (e.g. Söll…	Linhoff MW, Laurén J, Cassidy RM, et al. 2009. Neuron 61(5): 734-749 / Roppongi RT, Karimi B, Siddiqui TJ. 2017. Neurosci Res. 116:18-28 / Bhouri M, Morishita W, Temkin P, et al. 2018. Proc Natl Acad Sci USA 115(23): E5382‐E5389 / Reichman RD, Gaynor SC, Monson ET et al. 2020. Am J Med Genet B Neuropsychiatr Genet. 183(2):128-139 / Söllner C, Wright GJ. 2009. Genome Biol. 10(9): R99 / Chen YC, Li…	doi:10.1016/j.neuron.2009.01.017 doi:10.1016/j.neures.2016.10.003 doi:10.1002/ajmg.b.32767 doi:10.1186/gb-2009-10-9-r99 doi:10.3390/jcm8081124 doi:10.1016/j.margen.2016.03.007
LG20	TNKSb	(W - brain ) (GP - brain)	X	X		X	X	X	X		The tankyrase b (TNKSb) gene modulates the sensitivity of insulin, notably in skeletal muscle by regulating and participating to the translocation of the GLUT4 transporter from the nucleus through the plasma membrane (Chi and Lodish 2000; Guo et al. 2012; Su et al. 2018). This regulation GLUT4 is especially important as GLUT4 is involved in brain metabolism and participate to memory (McNay and Pe…	Chi NW, Lodish HF. 2000. J Biol Chem. 275(49): 38437-38444 / Guo HL, Zhang C, Liu Q et al. 2012. Cell Res. 22(8): 1246-57. / McNay EC, Pearson-Leary J. 2020. Exp Neurol. 323:113076 / Su Z, Deshpande V, James DE et al. 218. J Biol Chem. 293(22): 8578-8587 / Yeh TY, Beiswenger KK, Li P, Bolin KEet al. 2009. Diabetes. 58(11): 2476-85 / Liu J, Guo M, Zhang D et al. 2012. Proc Natl Acad Sci USA 109(30…	doi:10.1074/jbc.M007635200 doi:10.1038/cr.2012.52 doi:10.1016/j.expneurol.2019.113076 doi:10.1074/jbc.RA117.001058 doi:10.2337/db08-1781 doi:10.1073/pnas.1202835109 doi:10.1186/1755-8794-6-14 doi:10.1016/j.celrep.2018.09.036 doi: 10.1002/ajh.21572 doi:10.1016/j.margen.2016.03.007 doi:10.1038/nature15256
LG20	ZMAT4b	(W - brain )		X			X		X
LG22-25	NOL4B	(GP - brain)	X				X		X		In zebrafish, the NOL4B (Nucleolar Protein 4b-like) gene was shown to be expressed in hematopoietic cells (Borah et al. 2016), but it was further identified in honey bee mushroom bodies that have a role in memory and was shown to have such a possible role in mice by participating to a pathway of interactions altering/modulating social behaviours when facing stressors (Takayanagi-Kiya et al. 2014,…	Borah S, Barrodia P, Swain RK. 2006. Int J Dev Biol. 60(1-3) :53-56 / Takayanagi-Kiya S, Misawa-Hojo K, Kiya Tet al. 2014. Zoolog Sci. 31(11): 735-740 / Takayanagi-Kiya S, Kiya T, Kunieda T, et al. 2017 Int J Mol Sci. 18(2): 246	doi:10.1387/ijdb.150307rs doi:10.2108/zs140049 doi:10.3390/ijms18020246
LG22-25	CCDC30	(W - brain )		X			X		X
LG24	CHN1	(W - brain )	X	X	X		X	X	X		A role of chimerin/chaemerin (CHN1) - a proinflammatory adipokine also known as RARRES2 - in the regulation of blood pressure has been reported and its concentration in blood plasma was found correlated to several indicators of the metabolic syndrome, including circulating glucose levels (e.g. Wang et al. 2013; Suzuki et al. 2016), but this largely extends further (Ferland et al. 2020). Other stu…	Wang D, Yuan GY, Wang XZ et al. Genet Mol Res. 12(4):5986-5991 / Suzuki Y, Haga S, Nakano M et al. 2016. J Anim Sci. 94(11): 4600-4610 / Ferland DJ, Mullick AE, Watts SW. 2020. Am J Hypertens. 2020:hpaa084. / Caloca MJ, Delgado P, Alarcón B et al. 2008. Cell Signal 20(4): 758-770 / Rennier K, Krug E, Virdi G et al. 2020. BioRxiv / Qu Z, Chaikof EL. 2010. Curr Opin Immunol. 22(5): 634-642 / Helfer…	doi:10.4238/2013.November.26.8 doi:10.2527/jas.2016-0677 doi:10.1093/ajh/hpaa084 doi:10.1016/j.cellsig.2007.12.015 doi:10.1101/787697 doi:10.1016/j.coi.2010.08.017 doi:10.1530/JOE-18-0174 doi:10.3390/ijms20225638 doi:10.1038/srep26830
LG24	GLI2b	(R - brain) (W - brain) (CP - infected cells)		X	X	X	X		X		Mutations at the tanscription factor GLI2 (the signalling activator of the SHH pathway) have been shown to induce hypopituitarism and to correlate with numerous complete or partial hormonal deficiencies including GH, ACTH and TSH (Cohen 2012, Arnhold et al. 2015). In zebrafish, it has been shown to regulate the numbers of hypothalamic cells releasing the gonadotropin releasing hormone (GnRH) (Whi…	Cohen LE. 2012. Pediatr Endocrinol Rev. 9(4): 706-709 / Arnhold IJ, França MM, Carvalho LR et al. 2015. J Mol Endocrinol. 54(3): R141-R150 / Whitlock KE, Wolf CD, Boyce ML. et al. 2003. Dev Biol. 257(1):140-152 / Karlstrom RO, Talbot WS, Schier AF. 1999. Genes Dev. 13(4): 388-393 / Juhász T, Szentléleky E, Somogyi CS et al. 2015. Int J Mol Sci. 16(8): 17344-17367	PMID:23304807 doi:10.1530/JME-15-0009 doi:10.1016/s0012-1606(03)00039-3 doi:10.1101/gad.13.4.388 doi:10.3390/ijms160817344
LG24	LRRC3			(X)							The leucine-rich repeat containing c 3 (LRRC3) gene should be implicated in the immune response as numerous leucine-riche repeat genes, however this gene is among the less known within this family (see Söllner and Wright 2009).	Söllner C, Wright GJ. 2009. Genome Biol. 10(9): R99	doi:10.1186/gb-2009-10-9-r99
LG24	PTGFRN	(W - brain) (GP - brain) (AP - muscle)			X		X		X
LG24	UNC80	(W - brain ) (GP - brain)		X		X	X		X		The UNC80 (Protein unc-80 homolog isoform 2) gene encodes for a protein in a complex associated to one ionic neuronal channel (NALCN) that mediates the effect of peptide neurotransmitters such like epinephrine (Lu et al. 2009). Impairments of UNC80 or other proteins that allow for proper functioning of ionic regulation showed alterations of locomotor behaviours and may represent susceptibility lo…	Lu B, Su Y, Das S, et al. 2009. Nature 457(7230): 741-744 / Cochet-Bissuel M, Lory P, Monteil A. 2014. Front Cell Neurosci. 8: 132 / Zhou C, Luo J, He X, et al. 2020. G3 (Bethesda) 10(1):199-210	doi:10.1038/nature07579 doi:10.3389/fncel.2014.00132 doi:10.1534/g3.119.400692
LGx	CELF2	(R - brain) (W - brain) (V - brain)		X	X	X	X		X		This complements the main text, sub-section 3.5: The CELF2 (cugbp elav-like family member 2) gene is implied in immunity (Mallory et al. 2015) and possible methylation-induced neurological disorders (Do et al. 2016) making it a good candidate to the stress response. Its expression has been shown to be regulated by glucocorticoid receptor signaling in zebrafish, even though its precise function wa…	Mallory MJ, Allon SJ, Qiu J et al. 2015. Proc Natl Acad Sci USA 112(17): E2139-E2148 / Do C, Lang CF, Lin J, et al. 2016. Am J Hum Genet. 98(5): 934-955 / Nesan D, Vijayan MM. 2013. PLoS ONE 8(11): e80726 / Ajith S, Gazzara MR, Cole BS, et al. 2016. RNA Biol. 13(6): 569-581	doi:10.1073/pnas.1423695112 doi:10.1016/j.ajhg.2016.03.027 doi:10.1371/journal.pone.0080726 doi:10.1080/15476286.2016.1176663
LGx	MYF5			X		X					The myogenic factor 5 (MYF5) gene has a well recognized role in myogenesis that extends after the embryonic and larval phases (e.g. Guo et al. 2009), but its transcription has been shown to respond to cortisol level, then to stress (Pandurangan et al. 2014). MYF5 is an early axonal marker in the brain (Daubas et al. 2000), but relationship to, e.g., early life stress is not assessed. One interact…	Guo Y, Bai J, Chang O et al. 2009. Mol Biol Rep. 36(6):1497-1504 / Pandurangan M, Moorthy H, Sambandam R et al. 2014. Cytotechnology 66(5): 839-844 / Daubas P, Tajbakhsh S, Hadchouel J et al. 2000. Development 127(2): 319-331 / Himeda CL, Barro MV, Emerson CP Jr. 2013. Dev Biol. 383(1): 7‐14	doi:10.1007/s11033-008-9341-1 doi:10.1007/s10616-013-9635-6 PMID:10603349 doi:10.1016/j.ydbio.2013.09.006
UN	BTR30	(CP - infected cells)			X						As other genes of the BTR family in zebrafish (Zhang et al. 2015), it is known that variation at BTR30/TRIM39 (bloodthirsty-related gene family member 30 gene, also known as the E3 ubiquitin-protein ligase TRIM39-like) is implicated in the immune response in fish, notably during pathogen challenges (e.g. Epinephelus coioides: Wang et al. 2016; Lateolabrax japonicus: Zhang et al. 2018; Salmo salar…	Zhang X, Zhao H, Chen Y et al. 2015. Biochem Biophys Res Commun. 457(1):83-89 / Wang W, Huang Y, Yu Y et al. 2016. Fish Shellfish Immunol. 50: 1-10 / Zhang W, Jia P, Liu W et al. 2018. Fish Shellfish Immunol. 75:1-7 / Robledo D, Hamilton A, Gutiérrez AP et al. 2020. BMC Genomics. 21(1): 271	doi: 10.1016/j.bbrc.2014.12.081 doi:10.1016/j.fsi.2016.01.016 doi: 10.1016/j.fsi.2018.01.039 doi:10.1186/s12864-020-6694-x
UN	CRTC2	(W - brain)		X	X		X	X	X		This complements the main text: A role of CRTC2 (or TORC2, a CREB co-activator) in Th1 and Th2 cell differentiation has been reported (Delgoffe et al. 2011; Yao et al. 2013). In mammals, CRTC2 is expressed in liver and recognized as one sensitive hepatic glucose sensor (e.g. Dentin et al. 2008; Tsai et al. 2013). It mediates the action of thyroid stimulating hormone in gluconeogenesis (Li et al. …	Delgoffe GM, Kole TP, Zheng Y et al. 2009. Immunity 30(6): 832-844 / Yao C, Hirata T, Soontrapa K, et al. 2013. Nat Commun. 4:1685 / Dentin R, Hedrick S, Xie J et al. 2008. Science.319(5868):1402-1405 / Tsai WW, Niessen S, Goebel N et al. 2013. Proc Natl Acad Sci USA 110(22): 8870‐8875. / Li Y, Wang L, Zhou L et al. 2017. Mol Cell Endocrinol. 446:70-80 / Erion DM, Kotas ME, McGlashon J et al. 201…	doi:10.1016/j.immuni.2009.04.014 doi:10.1038/ncomms2684 doi:10.1126/science.1151363 doi:10.1073/pnas.1304602110 doi:10.1016/j.mce.2017.02.015 doi:10.1074/jbc.M113.460246 doi:10.1016/bs.ircmb.2015.05.004 doi:10.1074/jbc.M115.679266 doi:10.1210/me.2015-1237 doi:10.1016/j.cmet.2008.02.010
UN	DENND4B	(W - brain) (B - brain)		X	X		X		X
UN	DLG1	( R - brain ) (GP - brain) (O - brain) (V - brain)		X	X	X	X		X		The Disk large Homolog 1 (DLG1, also know as SAP97) gene that plays a critical role in neural synapse formation, insulin secretion and glucose transport and others (Walch 2013). Adrenergic modulation implying DLG1 was also found to correlate with emotional states and sensitivity in mice (Liu et al. 2017), and it has been proposed that the Dlg1 protein is involved in the regulation of T-cell proli…	Walch L. 2013. Traffic. 14(9): 964‐973 / Liu Y, Cui L, Schwarz MK et al. 2017. Neuron 18: 93(2): 394-408 / Gmyrek GB, Graham DB, Sandoval GJ et al. 2013. Eur J Immunol. 43(5): 1185-1194 / Marziali F, Dizanzo MP, Cavatorta AL et al. 2019. Biol Chem. 400(6): 699-710 / Jourdi H, Kabbaj M. 2013. PLoS One 8(2): e57124 / Cai C, Coleman SK, Niemi K, Keinänen K. 2002. J Biol Chem. 277(35): 31484-31490 / …	doi:10.1111/tra.12089 doi:10.1016/j.neuron.2016.12.039 doi:10.1002/eji.201142362 doi:10.1515/hsz-2018-0350 doi:10.1371/journal.pone.0057124 doi:10.1074/jbc.M204354200 doi:10.1073/pnas.0914422107 doi:10.1111/j.1460-9568.2011.07754.x
UN	GFRA2	(W - brain)		X		X	X		X		Despite a ubiquitous expression in bony fishes, the glial cell line-derived neurotrophic factor (GDNF) receptor-alpha2 gene (GFRA2) gene is involved in dopaminergic activity in the brain (e.g. Saarenpää et al. 2017; Mamta and Senthilkumaran 2018). Outside fish, it has been shown to respond to stress and then to translate in symptoms ranging from cachexia/anorexia to obesity due to dysregulation o…	Saarenpää T, Kogan K, Sidorova Y et al. 2017. PLoS ONE 12(5): e0176166 / Mamta SK, Senthilkumaran B. 2018. Brain Res Bull. 140: 270-280 / Breit SN, Tsai VW, Brown DA. 2017. Trends Mol Med. 23(12): 1065-1067 / Azadmarzabadi E, Haghighatfard A, Mohammadi A.. 2018. Psychogeriatrics 18(3): 190-201 / Garcia-Lavandeira M, Quereda V, Flores I et al. 2009. PLoS One. 4(3): e4815 / Garcia-Lavandeira M, Dia…	doi:10.1371/journal.pone.0176166 doi:10.1016/j.brainresbull.2018.05.010 doi:10.1016/j.molmed.2017.10.005 doi:10.1111/psyg.12312 doi:10.1371/journal.pone.0004815 doi:10.1159/000318502 doi:10.1038/mp.2008.56.
UN	GMPPB	(W - brain)		X			X		X		The GDP mannose pyrophosphorylase B (GMPPB) gene is known, when mutated, to participate to the development of neuropathies affecting seizure, psychomotor delays and other impairments. A link with corticosteroid is established: treatments allow for recoveries (Fecarotta et al. 2018).	Fecarotta S, Gragnaniello V, Della Casa R et al. 2018. Neuromuscul Disord. 28(11): 956-960	doi:10.1016/j.nmd.2018.07.001
UN	MATR3	(W - brain)		X			X		X
UN	NPAS3	(W - brain)		X			X	X	X		This complements the main text: Behavioural and memory deficits linked with the NPAS3 gene have been reported by various authors (e.g.Luoma et al. 2018). NPAS3 participates to a brain neurosignaling pathway that also includes BDNF which is activated by AC/ADCY1 (Yang et al. 2016). NPAS3 has been shown also implicated in glucose metabolism in the brain (Sha et al. 2012), but also ùetabolic syndrom…	Luoma LM, Macintyre G, Tibbo PG et al. 2018. Psychiatry Res. 265: 263-264 / Yang D, Zhang W, Padhiar A et al. 2016. Front Mol Neurosci. 9: 109 / Sha L, MacIntyre L, Machell JA et al. Mol Psychiatry 17(3): 267-279 / Zhang Y, Kent JW Jr, Olivier M, et al. 2013. BMC Med Genomics. 6: 14 / Brunskill EW, Ehrman LA, Williams MT et al. 200. Eur J Neurosci. 22(6): 1265-1276 / Michaelson JJ, Shin MK, Koh J…	doi:10.1016/j.psychres.2018.04.063 doi:10.3389/fnmol.2016.00109 doi:10.1038/mp.2011.73 doi:10.1186/1755-8794-6-14 doi:10.1111/j.1460-9568.2005.04291.x doi:10.1016/j.biopsych.2017.03.021
UN	PRKCQ	(W - brain) (AP - testis)		X	X		X	X	X		The role of PRKCQ (or PKC-theta, a protein kinase C theta type) in the immune response is well-known in Vertebrates (e.g. van Hamburg and Tas 2018), including fish in which PRKCQ has been shown to respond to pathogenic stress (Mehjabin et al. 2019). PRKCQ is also known to participate to glucose metabolism, including glucose homeostasis (Haasch et al. 2006; Park-York et al. 2013). One association …	van Hamburg JP, Tas SW. 2018. J Autoimmun. 87: 69-81 / Mehjabin R, Chen L, Huang R et al. 2019. Fish Shellfish Immunol. 87: 788-795 / Haasch D, Berg C, Clampit JE et al. 2006. Biochem Biophys Res Commun. 343(2): 361-8 / Park-York M, Boghossian S, Oh H et al. 2013. Brain Res. 1498: 85-94 / Zanin-Zhorov A, Kumari S, Hippen KL et al. 2017. Sci Rep. 7(1): 4258	doi:10.1016/j.jaut.2017.12.006 doi:10.1016/j.fsi.2019.01.057 doi:10.1016/j.bbrc.2006.02.177 doi:10.1016/j.brainres.2012.12.042 doi:10.1038/s41598-017-04053-5
UN	PTPRB	(W - brain )		X	X		X		X		The receptor-type tyrosine-protein phosphatase beta-like (PTPRB) has a role in immune response regulation (Brunner et al. 2003). It is implied in neuronal differentiation and its expression may react to several stressors in the brain (e.g. drugs; Ishiguro et al. 2008) certainly because of its transporter function, notably in the hippocampus (Dobryakova et al. 2019). Very probably found in Sagonas…	Brunner R, Rottengatter K, Horstmann RD et al. 2003. Cytogenet Genome Res. 103(1-2): 203G / Ishiguro H, Gong JP, Hall FS et al. 2008. Am J Med Genet B Neuropsychiatr Genet. 147B(7): 1167-1172 / Dobryakova YV, Volobueva MN, Manolova AO et al. 2019. Front Neurosci. 13: 146 / Sagonas K, Meyer BS, Kaufmann J et al. 2020. Mol. Biol. Evol. doi:10.1093/molbev/msaa084	doi:10.1159/000076319 doi:10.1002/ajmg.b.30742 doi:10.3389/fnins.2019.00146 doi:10.1093/molbev/msaa084
In columns C, initials refer to study of authors and the tissue they analysed(red for 'brain', other colours for other tissues):
W =	Wong RY, Lamm MS, Godwin J. Characterizing the neurotranscriptomic states in alternative stress coping styles. BMC Genomics 2015;16(1): 425. doi: 10.1186/s12864-015-1626-x
R =	Rey S, Boltana S, Vargas R, Roher N, MacKenzie S. Combining animal personalities with transcriptomics resolves individual variation within a wild-type zebrafish population and identifies underpinning molecular differences in brain function. Mol. Ecol. 2013; 22: 6100–6115. doi: 10.1111/mec.12556
AP =	Anastasiadi D, Piferrer F. Epimutations in developmental genes underlie the onset of domestication in farmed European sea bass. Mol Biol Evol 2019; 36(10): 2252-2264. doi: 10.1093/molbev/msz153
CP =	Chaves-Pozo E, Bandín I, Olveira JG, Esteve-Codina A, Gomez-Garrido J, Dabad M et al. 2019. European sea bass brain DLB-1 cell line is susceptible to nodavirus: A transcriptomic study. Fish Shellfish Immunol 2019;86: 14‐24. doi: 10.1016/j.fsi.2018.11.024
V =	Vu TD, Iwasaki Y, Shigenobu S, Marubo A, Oshima K, Lioka E et al. 2020. Behavioral and brain-transcriptomic synchronization between the two opponents of a fighting pair of the fish Betta splendens. PLoS Genet 2020; 16(6): e1008831. doi:10.1371/journal.pgen.1008831
*: linked to a gene body and an intergenic DMC (Table 1 of the main text or Suppl. Mat. Table S3)
